# VirID: Beyond Virus Discovery - An Integrated Platform for Comprehensive RNA Virus Characterization

**DOI:** 10.1101/2024.07.05.602175

**Authors:** Ziyue Yang, Yongtao Shan, Xue Liu, Guowei Chen, Yuanfei Pan, Qinyu Gou, Jie Zou, Zilong Chang, Qiang Zeng, Chunhui Yang, Jianbin Kong, Yanni Sun, Shaochuan Li, Xu Zhang, Wei Chen Wu, Chunmei Li, Hong Peng, Edward C. Holmes, Deyin Guo, Mang Shi

## Abstract

RNA viruses exhibit vast phylogenetic diversity and can significantly impact public health and agriculture. However, current bioinformatics tools for viral discovery from metagenomic data frequently generate false positive virus results, overestimate viral diversity, and misclassify virus sequences. Additionally, current tools often fail to determine virus-host associations, which hampers investigation of the potential threat posed by a newly detected virus. To address these issues we developed VirID, a software tool specifically designed for the discovery and characterization of RNA viruses from metagenomic data. The basis of VirID is a comprehensive RNA-dependent RNA polymerase (RdRP) database to enhance a workflow that includes RNA virus discovery, phylogenetic analysis, and phylogeny-based virus characterization. Benchmark tests on a simulated data set demonstrated that VirID had high accuracy in profiling viruses and estimating viral richness. In evaluations with real-world samples, VirID was able to identity RNA viruses of all type, but also provided accurate estimations of viral genetic diversity and virus classification, as well as comprehensive insights into virus associations with humans, animals, and plants. VirID therefore offers a robust tool for virus discovery and serves as a valuable resource in basic virological studies, pathogen surveillance, and early warning systems for infectious disease outbreaks.
