## Supplementary Table S1 for "VirID: Beyond Virus Discovery - An Integrated Platform for Comprehensive RNA Virus Characterization"

### Sheet: Sheet1
VirID	ICTV
Super_clade	Class	Order	Family
Hepe-Virga	Alsuviricetes	Hepelivirales	Alphatetraviridae
	Alsuviricetes	Hepelivirales	Benyviridae
	Alsuviricetes	Hepelivirales	Hepeviridae
	Alsuviricetes	Hepelivirales	Matonaviridae
	Alsuviricetes	Martellivirales	Bromoviridae
	Alsuviricetes	Martellivirales	Closteroviridae
	Alsuviricetes	Martellivirales	Endornaviridae
	Alsuviricetes	Martellivirales	Kitaviridae
	Alsuviricetes	Martellivirales	Mayoviridae
	Alsuviricetes	Martellivirales	Togaviridae
	Alsuviricetes	Martellivirales	Virgaviridae
	Alsuviricetes	Tymovirales	Alphaflexiviridae
	Alsuviricetes	Tymovirales	Betaflexiviridae
	Alsuviricetes	Tymovirales	Deltaflexiviridae
	Alsuviricetes	Tymovirales	Gammaflexiviridae
	Alsuviricetes	Tymovirales	Tymoviridae
Astro-Poty	Stelpaviricetes	Patatavirales	Potyviridae
	Stelpaviricetes	Stellavirales	Astroviridae
Birna-Permutotetra	NA	NA	Birnaviridae
	NA	NA	Permutotetraviridae
Cysto	Vidaverviricetes	Mindivirales	Cystoviridae
Flavi	Flasuviricetes	Amarillovirales	Flaviviridae
Hypo	Duplopiviricetes	Durnavirales	Fusariviridae
	Duplopiviricetes	Durnavirales	Hypoviridae
Luteo-Sobemo	Pisoniviricetes	Sobelivirales	Alvernaviridae
	Pisoniviricetes	Sobelivirales	Barnaviridae
	Pisoniviricetes	Sobelivirales	Solemoviridae
Narna-Levi	Amabiliviricetes	Wolframvirales	Narnaviridae
	Howeltoviricetes	Cryppavirales	Mitoviridae
	Leviviricetes	Norzivirales	Atkinsviridae
	Leviviricetes	Norzivirales	Duinviridae
	Leviviricetes	Norzivirales	Fiersviridae
	Leviviricetes	Norzivirales	Solspiviridae
	Leviviricetes	Timlovirales	Blumeviridae
	Leviviricetes	Timlovirales	Steitzviridae
	Leviviricetes	NA	NA
	Miaviricetes	Ourlivirales	Botourmiaviridae
Negative_Bunya-Arena	Ellioviricetes	Bunyavirales	Arenaviridae
	Ellioviricetes	Bunyavirales	Cruliviridae
	Ellioviricetes	Bunyavirales	Discoviridae
	Ellioviricetes	Bunyavirales	Fimoviridae
	Ellioviricetes	Bunyavirales	Hantaviridae
	Ellioviricetes	Bunyavirales	Leishbuviridae
	Ellioviricetes	Bunyavirales	Mypoviridae
	Ellioviricetes	Bunyavirales	Nairoviridae
	Ellioviricetes	Bunyavirales	Peribunyaviridae
	Ellioviricetes	Bunyavirales	Phasmaviridae
	Ellioviricetes	Bunyavirales	Phenuiviridae
	Ellioviricetes	Bunyavirales	Tospoviridae
	Ellioviricetes	Bunyavirales	Tulasviridae
	Ellioviricetes	Bunyavirales	Wupedeviridae
Negative_Mono-Chu	Milneviricetes	Serpentovirales	Aspiviridae
	Monjiviricetes	Jingchuvirales	Aliusviridae
	Monjiviricetes	Jingchuvirales	Chuviridae
	Monjiviricetes	Jingchuvirales	Crepuscuviridae
	Monjiviricetes	Jingchuvirales	Myriaviridae
	Monjiviricetes	Jingchuvirales	Natareviridae
	Monjiviricetes	Mononegavirales	Artoviridae
	Monjiviricetes	Mononegavirales	Bornaviridae
	Monjiviricetes	Mononegavirales	Filoviridae
	Monjiviricetes	Mononegavirales	Lispiviridae
	Monjiviricetes	Mononegavirales	Mymonaviridae
	Monjiviricetes	Mononegavirales	Nyamiviridae
	Monjiviricetes	Mononegavirales	Paramyxoviridae
	Monjiviricetes	Mononegavirales	Pneumoviridae
	Monjiviricetes	Mononegavirales	Rhabdoviridae
	Monjiviricetes	Mononegavirales	Sunviridae
	Monjiviricetes	Mononegavirales	Xinmoviridae
Negative_Orthomyxo	Insthoviricetes	Articulavirales	Amnoonviridae
	Insthoviricetes	Articulavirales	Orthomyxoviridae
Nido	Pisoniviricetes	Nidovirales	Abyssoviridae
	Pisoniviricetes	Nidovirales	Arteriviridae
	Pisoniviricetes	Nidovirales	Coronaviridae
	Pisoniviricetes	Nidovirales	Cremegaviridae
	Pisoniviricetes	Nidovirales	Euroniviridae
	Pisoniviricetes	Nidovirales	Gresnaviridae
	Pisoniviricetes	Nidovirales	Medioniviridae
	Pisoniviricetes	Nidovirales	Mesoniviridae
	Pisoniviricetes	Nidovirales	Mononiviridae
	Pisoniviricetes	Nidovirales	Nanghoshaviridae
	Pisoniviricetes	Nidovirales	Nanhypoviridae
	Pisoniviricetes	Nidovirales	Olifoviridae
	Pisoniviricetes	Nidovirales	Roniviridae
	Pisoniviricetes	Nidovirales	Tobaniviridae
Partiti-Picobirna	Duplopiviricetes	Durnavirales	Amalgaviridae
	Duplopiviricetes	Durnavirales	Curvulaviridae
	Duplopiviricetes	Durnavirales	Partitiviridae
	Duplopiviricetes	Durnavirales	Picobirnaviridae
	NA	NA	Hadakaviridae
	NA	NA	Polymycoviridae
Picorna-Calici	Pisoniviricetes	Picornavirales	Caliciviridae
	Pisoniviricetes	Picornavirales	Dicistroviridae
	Pisoniviricetes	Picornavirales	Iflaviridae
	Pisoniviricetes	Picornavirales	Marnaviridae
	Pisoniviricetes	Picornavirales	Noraviridae
	Pisoniviricetes	Picornavirales	Picornaviridae
	Pisoniviricetes	Picornavirales	Polycipiviridae
	Pisoniviricetes	Picornavirales	Secoviridae
	Pisoniviricetes	Picornavirales	Solinviviridae
	NA	Yadokarivirales	Yadokariviridae
Reo	Resentoviricetes	Reovirales	Sedoreoviridae
	Resentoviricetes	Reovirales	Spinareoviridae
Tombus-Noda	Magsaviricetes	Nodamuvirales	Nodaviridae
	Magsaviricetes	Nodamuvirales	Sinhaliviridae
	Tolucaviricetes	Tolivirales	Carmotetraviridae
	Tolucaviricetes	Tolivirales	Tombusviridae
Toti-Chryso	Chrymotiviricetes	Ghabrivirales	Alternaviridae
	Chrymotiviricetes	Ghabrivirales	Chrysoviridae
	Chrymotiviricetes	Ghabrivirales	Megabirnaviridae
	Chrymotiviricetes	Ghabrivirales	Quadriviridae
	Chrymotiviricetes	Ghabrivirales	Totiviridae
	NA	NA	NA
Yuevirus	Yunchangviricetes	Goujianvirales	Yueviridae
Qinvirus	Chunqiuviricetes	Muvirales	Qinviridae
Other-negative	NA	NA	NA
Yanvirus	NA	NA	NA
Zhaovirus	NA	NA	NA
Quenya	NA	NA	NA
Weivirus	NA	NA	NA
