## Supplementary Table S2 for "VirID: Beyond Virus Discovery - An Integrated Platform for Comprehensive RNA Virus Characterization"

### Sheet: Sheet1
Library type	Species	Location	Library	Experiment Accession
Bats	Rhinolophus affinis	Guangdong province	L102.18	SRX18894176
Bats	Hipposideros armiger	Guangdong province	L107.18	SRX18894165
Bats	Myotis ricketti	Guizhou province	L162.18	SRX18894155
Bats	Myotis chinensis	Guizhou province	L172.18	SRX18894150
Bats	Taphozous melanopogon	Guangdong province	L67.18	SRX18894149
Bats	Rhinolophus sp.	Sichuan province	L75.18	SRX18894133
Bats	Rhinolophus sp.	Sichuan province	L75.2	SRX18894087
Bats	Rhinolophus pusillus	Chongqing	L78.18	SRX18894031
Bats	Myotis sp.	Guangdong province	L84.18	SRX18894019
Bats	Rhinolophus sp.	Guangdong province	L85.7	SRX18894010
Bats	Rhinolophus pusillus	Guangdong province	L86.18	SRX18893966
Pangolins	Manis javanica	Guangxi province	HKU4-GX	SRX18893964
Pangolins	Manis javanica	Guangdong province	M5-2	SRX18893934
Pangolins	Manis javanica	Guangdong province	M5-9	SRX18893929
Pangolins	Manis javanica	Guangdong province	P36-2	SRX18893858
Rodents	Niviventer confucianus	Sichuan province	C3-13.2	SRX18893856
Rodents	Eozapus setchuanus	Sichuan province	C3-21.4	SRX18893806
Rodents	Rhizomys pruinosus	Guangxi province	GX19-89	SRX18893804
Insectivores	Uropsilus sp.& Soricidea sp.	Sichuan province	C4-16.18	SRX18893797
Pikas	Ochotona cansus	Sichuan province	C3-17.18	SRX18893772
