## Supplementary Table S3 for "VirID: Beyond Virus Discovery - An Integrated Platform for Comprehensive RNA Virus Characterization"

### Sheet: Sheet1
Host or Site	Sample Type	Title	Sample num	PRJ name
Clinical Sample	pediatric nasopharyngeal (NP) swabs	Unbiased Detection of Respiratory Viruses by Use of RNA Sequencing-Based Metagenomics: a Systematic Comparison to a Commercial PCR Panel	46	PRJEB13360
Wild Birds	brain, liver, heart, and kidneys	Metatranscriptomic Analysis of Virus Diversity in Urban Wild Birds with Paretic Disease	7	PRJNA631876
Malayan pangolins	lung, intestine, liver, spleen, heart and kidney	Trafficked Malayan pangolins contain viral pathogens of humans	45	PRJNA845961
Qinghai vole	liver, lung, spleen, small intestine (with content), and feces (large intestinal content)	Metagenomic analysis of viromes in tissues of wild Qinghai vole from the eastern Tibetan Plateau	20	PRJNA776963
Ixodes uriae	tick	Circumpolar diversification of the Ixodes uriae tick virome	16	PRJNA594749
Soybean Fields	plants with virus-like or unusual symptoms in soybean fields	Detection and discovery of plant viruses in soybean by metagenomic sequencing	50	PRJNA731151
Peat soil	high-Arctic peat soil	Microbial responses to herbivory-induced vegetation changes in a high-Arctic peatland	8	PRJNA170725
