## Supplementary Table S4 for "VirID: Beyond Virus Discovery - An Integrated Platform for Comprehensive RNA Virus Characterization"

### Sheet: Sheet1
				Assembled Contigs
samples	Instrument	size(.fastq.gz,GB)	reads	num_seqs	min_len	avg_len	max_len
ERR1360080	Illumina HiSeq 2500	2.6	32814440	114	301	812.9	27541
SRR11775226	Illumina HiSeq 2500	3.45	52186030	166823	300	747.8	42681
SRR22936651	Illumina NovaSeq 6000	4.24	96443930	317057	300	1320	68619
SRR22936840	Illumina NovaSeq 6000	11.41	168097504	302611	300	1138.7	48512
SRR26082172	Illumina HiSeq 2500	15.76	122315018	31553	300	650.2	23082
