## Supplementary Table S6 for "VirID: Beyond Virus Discovery - An Integrated Platform for Comprehensive RNA Virus Characterization"

### Sheet: Sheet1
qseqid	qlen	Longest_aa_length	RdRP_Superclades	Superclade-taxon	Realm	Kingdom	Phylum	Subphylum	Class	Order	Suborder	Family	Subfamily	Genus	Species	RdRP_Species	Virus_Type	Human	Vertebrates	Plant	AAI	Pathogenicity_VIRUS_FAMILY	MAX_identity	MAX_ref_id
SRR22936808__k141_167276_flag_0_multi_654.0000_len_7228	7228	441	Astro-Poty	Astroviridae_Mamastrovirus	Riboviria	Orthornavirae	Pisuviricota		Stelpaviricetes	Stellavirales		Astroviridae		Mamastrovirus			noval	0	0	0	0.535217	Astroviridae_Mamastrovirus	0.652015	YP_009664783.1_Bat_astrovirus_Tm_Guangxi_LD77_2007_470
SRR22936710__k141_139288_flag_1_multi_992.0199_len_7020	6852	504	Astro-Poty	Astroviridae_Mamastrovirus	Riboviria	Orthornavirae	Pisuviricota		Stelpaviricetes	Stellavirales		Astroviridae		Mamastrovirus			noval	0	0	0	0.573836	Astroviridae_Mamastrovirus	0.684982	NC_015935_Mouse_astrovirus
SRR22936797__k141_354082_flag_1_multi_15.0000_len_6526	6526	492	Astro-Poty	Astroviridae_Mamastrovirus	Riboviria	Orthornavirae	Pisuviricota		Stelpaviricetes	Stellavirales		Astroviridae		Mamastrovirus		NC_015935_Mouse_astrovirus	noval	0	0	0	0.58179	Astroviridae_Mamastrovirus	0.695971	NC_015935_Mouse_astrovirus
SRR22936808__k141_6006_flag_1_multi_24.0000_len_6510	6510	441	Astro-Poty	Astroviridae_Mamastrovirus	Riboviria	Orthornavirae	Pisuviricota		Stelpaviricetes	Stellavirales		Astroviridae		Mamastrovirus			noval	0	0	0	0.541915	Astroviridae_Mamastrovirus	0.659341	YP_009664783.1_Bat_astrovirus_Tm_Guangxi_LD77_2007_470
SRR22936735__k141_171738_flag_1_multi_39.0000_len_2800	2800	873	Birna-Permutotetra	Birnaviridae	Riboviria	Orthornavirae						Birnaviridae		Avibirnavirus			noval	0	1	0	0.486991	Birnaviridae	0.780531	birna-like_NP_690839.1_Infectious_bursal_disease_virus
SRR22936488__k141_143559_flag_1_multi_603.7395_len_7197	7197	613	Cysto	Cystoviridae	Riboviria	Orthornavirae	Duplornaviricota		Vidaverviricetes	Mindivirales		Cystoviridae		Cystovirus			noval	0	0	0
SRR22936488__k141_160663_flag_1_multi_1069.0000_len_6736	6678	613	Cysto	Cystoviridae	Riboviria	Orthornavirae	Duplornaviricota		Vidaverviricetes	Mindivirales		Cystoviridae		Cystovirus			noval	0	0	0
SRR22936488__k141_97885_flag_0_multi_375.1375_len_3529	3529	613	Cysto	Cystoviridae	Riboviria	Orthornavirae	Duplornaviricota		Vidaverviricetes	Mindivirales		Cystoviridae		Cystovirus			noval	0	0	0
SRR22936488__k141_170198_flag_0_multi_26.7636_len_2561	2561	613	Cysto	Cystoviridae	Riboviria	Orthornavirae	Duplornaviricota		Vidaverviricetes	Mindivirales		Cystoviridae		Cystovirus			noval	0	0	0
SRR22936651__k141_67558_flag_1_multi_249.0000_len_12495	12495	3868	Flavi	Pestivirus	Riboviria	Orthornavirae	Kitrinoviricota		Flasuviricetes	Amarillovirales		Flaviviridae		Pestivirus	Pangolin pestivirus		known	0	0	0	0.720356	Pestivirus	0.73913	NP_777506.1_Classical_swine_fever_virus
SRR22936543__k141_120566_flag_1_multi_200.0000_len_12477	12477	3870	Flavi	Pestivirus	Riboviria	Orthornavirae	Kitrinoviricota		Flasuviricetes	Amarillovirales		Flaviviridae		Pestivirus	Pangolin pestivirus		known	0	0	0	0.714427	Pestivirus	0.731225	NP_777506.1_Classical_swine_fever_virus
SRR22936497__k141_136509_flag_1_multi_6.0000_len_5355	5355	1737	Flavi	Hepacivirus	Riboviria	Orthornavirae	Kitrinoviricota		Flasuviricetes	Amarillovirales		Flaviviridae		Hepacivirus	Rhizomys pruinosus hepacivirus	UVC43321.1_Rhizomys_pruinosus_hepacivirus_Rhizomys_pruinosus_2779	known	0	1	0	0.505709	Hepacivirus	0.968379	UVC43321.1_Rhizomys_pruinosus_hepacivirus_Rhizomys_pruinosus_2779
SRR22936823__k141_95124_flag_1_multi_5.0000_len_3086	3086	974	Flavi	Hepacivirus	Riboviria	Orthornavirae	Kitrinoviricota		Flasuviricetes	Amarillovirales		Flaviviridae		Hepacivirus		UOL48898.1_Longquan_Rhinolophus_pusillus_hepacivirus_1_Rhinolophus_pusillus_3002	noval	0	0	0	0.48397	Hepacivirus	0.889328	UOL48898.1_Longquan_Rhinolophus_pusillus_hepacivirus_1_Rhinolophus_pusillus_3002
SRR22936703__k141_765644_flag_1_multi_4.0000_len_2043	2043	668	Flavi	Pegivirus	Riboviria	Orthornavirae	Kitrinoviricota		Flasuviricetes	Amarillovirales		Flaviviridae		Pegivirus		QUE43477.1_Goose_pegivirus_1_Anser_cygnoides_3430	noval	0	0	0	0.535178	Pegivirus	0.573123	ADK12629_GB_virus_D
SRR22936541__k141_275634_flag_1_multi_5.0000_len_1478	1478	330	Flavi	Pestivirus	Riboviria	Orthornavirae	Kitrinoviricota		Flasuviricetes	Amarillovirales		Flaviviridae		Pestivirus	Pangolin pestivirus	NP_777506.1_Classical_swine_fever_virus	known	0	0	0	0.33498	Pestivirus	0.347826	NP_777506.1_Classical_swine_fever_virus
SRR22936541__k141_76580_flag_1_multi_5.0000_len_928	928	281	Flavi	Pestivirus	Riboviria	Orthornavirae	Kitrinoviricota		Flasuviricetes	Amarillovirales		Flaviviridae		Pestivirus	Pestivirus P142T/pangolin/2018	YP_009109567_Norway_rat_pestivirus	known	0	0	0	0.347826	Pestivirus	0.351779	NC_001461_PestiV1gp1
SRR22936578__k141_197575_flag_1_multi_28.0000_len_7834	7834	2253	Hepe-Virga	Hepe-Virga	Riboviria	Orthornavirae	Kitrinoviricota		Alsuviricetes							QTM27262_Hubei_virga-like_virus_7	noval	0	0	0	0.313154	Hepe-Virga	0.334081	QRG34866.1_Hibiscus_yellow_blotch_virus_Hibiscus_rosa-sinensis_2606
SRR22936818__k141_48063_flag_1_multi_192.0000_len_6668	6668	1350	Hepe-Virga	Hepe-Virga	Riboviria	Orthornavirae	Kitrinoviricota		Alsuviricetes							UUA80621.1_Likani_virus_1718	noval	0	0	0	0.250917	Hepeviridae	0.280269	hepe_YP_004464917_Cutthroat_trout_virus
SRR22936818__k141_38682_flag_1_multi_5.0000_len_1046	1046	300	Hepe-Virga	Tymoviridae	Riboviria	Orthornavirae	Kitrinoviricota		Alsuviricetes	Tymovirales		Tymoviridae			Hubei macula-like virus 3	spider129741_Hubei_macula-like_virus_3	known	0	0	0	0.204484	Tymoviridae	0.217489	QOQ52503.1_Citrus_virus_C_Citrus_2069
SRR22936818__k141_210077_flag_1_multi_41.0000_len_2180	2180	683	na-daxi	na-daxi-like	Riboviria	Orthornavirae											noval	0	0	0
SRR22936578__k141_289963_flag_1_multi_40.9368_len_2039	2039	676	na-daxi	na-daxi-like	Riboviria	Orthornavirae										na-daxi-like-quenyaviruses_QFR59041.1_Nai_virus	noval	0	0	0
SRR22936840__k141_115256_flag_1_multi_31.0000_len_3170	3170	990	Narna-Levi	Narnaviridae	Riboviria	Orthornavirae	Lenarviricota		Amabiliviricetes	Wolframvirales		Narnaviridae				SCJXSX34167_Beihai_narna-like_virus_21	noval	0	0	0	0.262681	Ourmiavirus	0.266304	YP_002019754_Epirus_cherry_virus
SRR22936824__k141_193327_flag_1_multi_13.0000_len_3026	3026	987	Narna-Levi	Narnaviridae	Riboviria	Orthornavirae	Lenarviricota		Amabiliviricetes	Wolframvirales		Narnaviridae					noval	0	0	0	0.230072	Ourmiavirus	0.244565	YP_002019757_Ourmia_melon_virus
SRR22936578__k141_147504_flag_1_multi_13.0000_len_2894	2894	889	Narna-Levi	Narnaviridae	Riboviria	Orthornavirae	Lenarviricota		Amabiliviricetes	Wolframvirales		Narnaviridae					noval	0	0	0	0.231884	Ourmiavirus	0.23913	YP_003104770_Cassava_virus_C
SRR22936735__k141_58558_flag_1_multi_49.0000_len_2883	2883	717	Narna-Levi	Mitoviridae	Riboviria	Orthornavirae	Lenarviricota		Howeltoviricetes	Cryppavirales		Mitoviridae					noval	0	0	0	0.175725	Ourmiavirus	0.184783	YP_002019757_Ourmia_melon_virus
SRR22936488__k141_173042_flag_1_multi_5.0000_len_1991	1991	662	Narna-Levi	Narna-Levi	Riboviria	Orthornavirae	Lenarviricota									SCM50734_Hubei_narna-like_virus_24	noval	0	0	0	0.253623	Ourmiavirus	0.26087	YP_002019757_Ourmia_melon_virus
SRR22936735__k141_214190_flag_1_multi_5.0000_len_1706	1706	476	Narna-Levi	Narnaviridae	Riboviria	Orthornavirae	Lenarviricota		Amabiliviricetes	Wolframvirales		Narnaviridae					noval	0	0	0	0.202899	Ourmiavirus	0.211957	YP_002019754_Epirus_cherry_virus
SRR22936735__k141_216452_flag_1_multi_3.0000_len_859	859	253	Narna-Levi	Mitoviridae	Riboviria	Orthornavirae	Lenarviricota		Howeltoviricetes	Cryppavirales		Mitoviridae					noval	0	0	0	0.17029	Ourmiavirus	0.173913	YP_002019754_Epirus_cherry_virus
SRR22936824__k141_222909_flag_1_multi_3.0000_len_845	845	275	Narna-Levi	Narnaviridae	Riboviria	Orthornavirae	Lenarviricota		Amabiliviricetes	Wolframvirales		Narnaviridae				AEM89291_Phytophthora_infestans_RNA_virus_4	noval	0	0	0	0.161232	Ourmiavirus	0.168478	YP_003104770_Cassava_virus_C
SRR22936488__k141_50923_flag_1_multi_65.0000_len_7049	7049	2206	Negative_Bunya-Arena	Arenaviridae	Riboviria	Orthornavirae	Negarnaviricota	Polyploviricotina	Ellioviricetes	Bunyavirales		Arenaviridae		Mammarenavirus			noval	0	1	0	0.333448	Arenaviridae	0.378348	YP_001911120_Whitewater_Arroyo_mammarenavirus
SRR22936488__k141_63258_flag_0_multi_51.8332_len_6868	6868	2206	Negative_Bunya-Arena	Arenaviridae	Riboviria	Orthornavirae	Negarnaviricota	Polyploviricotina	Ellioviricetes	Bunyavirales		Arenaviridae		Mammarenavirus			noval	0	1	0	0.332904	Arenaviridae	0.376116	YP_001911118_Tamiami_mammarenavirus
SRR22936488__k141_213590_flag_0_multi_54.8232_len_6860	6860	2206	Negative_Bunya-Arena	Arenaviridae	Riboviria	Orthornavirae	Negarnaviricota	Polyploviricotina	Ellioviricetes	Bunyavirales		Arenaviridae		Mammarenavirus			noval	0	1	0	0.332732	Arenaviridae	0.376116	YP_001911118_Tamiami_mammarenavirus
SRR22936735__k141_195073_flag_1_multi_14.0000_len_6752	6752	2114	Negative_Bunya-Arena	Phenuiviridae	Riboviria	Orthornavirae	Negarnaviricota	Polyploviricotina	Ellioviricetes	Bunyavirales		Phenuiviridae					noval	0	0	0	0.288504	Phenuiviridae	0.291295	NP_058528_Rice_grassy_stunt_virus
SRR22936797__k141_106924_flag_1_multi_21.0000_len_6020	6020	1966	Negative_Bunya-Arena	Phenuiviridae	Riboviria	Orthornavirae	Negarnaviricota	Polyploviricotina	Ellioviricetes	Bunyavirales		Phenuiviridae					noval	0	0	0	0.268415	Phenuiviridae	0.273438	NP_058528_Rice_grassy_stunt_virus
SRR22936808__k141_102954_flag_1_multi_14.0000_len_5979	5979	856	Negative_Bunya-Arena	Phenuiviridae	Riboviria	Orthornavirae	Negarnaviricota	Polyploviricotina	Ellioviricetes	Bunyavirales		Phenuiviridae					noval	0	0	0	0.15506	Phenuiviridae_Phlebovirus	0.164062	QNJ99604.1_Bogoria_virus_Phlebotominae_2092
SRR22936476__k141_135705_flag_1_multi_8.0000_len_5555	5555	1844	Negative_Bunya-Arena	Hantaviridae	Riboviria	Orthornavirae	Negarnaviricota	Polyploviricotina	Ellioviricetes	Bunyavirales		Hantaviridae	Mammantavirinae	Orthohantavirus	Wufeng Niviventer niviventer orthohantavirus 1	ABJ74147_Hantaan_hantavirus	known	1	1	0	0.615091	Hantaviridae	0.852679	ABJ74147_Hantaan_hantavirus
SRR22936701__k141_200185_flag_1_multi_13.0000_len_2259	2089	666	Negative_Orthomyxo	Influenzavirus	Riboviria	Orthornavirae	Negarnaviricota	Polyploviricotina	Insthoviricetes	Articulavirales		Orthomyxoviridae		Alphainfluenzavirus	Influenza A virus		known	0	1	0	0.550133	Influenzavirus	0.853357	ACF33769_Influenza_A_virus_H3N8_bird
SRR22936710__k141_52424_flag_1_multi_5.0000_len_2297	2075	666	Negative_Orthomyxo	Influenzavirus	Riboviria	Orthornavirae	Negarnaviricota	Polyploviricotina	Insthoviricetes	Articulavirales		Orthomyxoviridae		Alphainfluenzavirus	Influenza A virus		known	0	1	0	0.550133	Influenzavirus	0.853357	ACF33769_Influenza_A_virus_H3N8_bird
SRR22936420__k141_62829_flag_1_multi_49.0000_len_30318	30318	2621	Nido	Coronaviridae	Riboviria	Orthornavirae	Pisuviricota		Pisoniviricetes	Nidovirales	Cornidovirineae	Coronaviridae	Orthocoronavirinae	Betacoronavirus	Pangolin coronavirus HKU4/P251T/pangolin/2018	NC_019843_Middle_East_respiratory_syndrome_coronavirus	known	1	1	0	0.58963	Coronaviridae	0.86022	NC_019843_Middle_East_respiratory_syndrome_coronavirus
SRR22936578__k141_277036_flag_1_multi_312.5486_len_29859	29719	2628	Nido	Coronaviridae	Riboviria	Orthornavirae	Pisuviricota		Pisoniviricetes	Nidovirales	Cornidovirineae	Coronaviridae	Orthocoronavirinae	Betacoronavirus	Severe acute respiratory syndrome-related coronavirus		known	1	1	0	0.590335	Coronaviridae	0.945428	NC_004718_SARS_coronavirus
SRR22936797__k141_282512_flag_0_multi_3173.2180_len_20428	20335	2538	Nido	Coronaviridae	Riboviria	Orthornavirae	Pisuviricota		Pisoniviricetes	Nidovirales	Cornidovirineae	Coronaviridae	Orthocoronavirinae	Alphacoronavirus			noval	0	1	0	0.607694	Coronaviridae	0.846817	NC_003436_Porcine_epidemic_diarrhea_virus
SRR22936497__k141_70393_flag_1_multi_35.9989_len_32975	19284	2602	Nido	Coronaviridae	Riboviria	Orthornavirae	Pisuviricota		Pisoniviricetes	Nidovirales	Cornidovirineae	Coronaviridae	Orthocoronavirinae	Betacoronavirus	Bamboo rat coronavirus	NC_006577_Human_coronavirus_HKU1	known	1	0	0	0.582298	Coronaviridae	0.86405	NC_006577_Human_coronavirus_HKU1
SRR22936488__k141_131320_flag_1_multi_1838.3618_len_32526	18963	2570	Nido	Coronaviridae	Riboviria	Orthornavirae	Pisuviricota		Pisoniviricetes	Nidovirales	Cornidovirineae	Coronaviridae	Orthocoronavirinae	Betacoronavirus			noval	0	0	0	0.572372	Coronaviridae	0.777884	YP_009755832.1_Rodent_coronavirus_7128
SRR22936824__k141_101227_flag_0_multi_11598.4037_len_16863	16863	2628	Nido	Coronaviridae	Riboviria	Orthornavirae	Pisuviricota		Pisoniviricetes	Nidovirales	Cornidovirineae	Coronaviridae	Orthocoronavirinae	Betacoronavirus	Sarbecovirus sp.		known	1	1	0	0.590109	Coronaviridae	0.949737	NC_004718_SARS_coronavirus
SRR22936497__k141_68257_flag_1_multi_409.0686_len_13812	13812	1378	Nido	Arteriviridae	Riboviria	Orthornavirae	Pisuviricota		Pisoniviricetes	Nidovirales	Arnidovirineae	Arteriviridae	Variarterivirinae	Gammaarterivirus		NC_001639_Lactate_dehydrogenase-elevating_virus	noval	0	0	0	0.229584	Arteriviridae	0.336525	NC_001639_Lactate_dehydrogenase-elevating_virus
SRR22936541__k141_222251_flag_1_multi_5.0000_len_3416	3416	397	Nido	Coronaviridae	Riboviria	Orthornavirae	Pisuviricota		Pisoniviricetes	Nidovirales	Cornidovirineae	Coronaviridae	Orthocoronavirinae	Betacoronavirus	Severe acute respiratory syndrome-related coronavirus		known	1	1	0	0.0935225	Coronaviridae	0.146003	NC_004718_SARS_coronavirus
SRR22936808__k141_172867_flag_1_multi_5.0000_len_2199	2199	545	Nido	Coronaviridae	Riboviria	Orthornavirae	Pisuviricota		Pisoniviricetes	Nidovirales	Cornidovirineae	Coronaviridae	Orthocoronavirinae	Alphacoronavirus	Jingmen Myotis ricketti alphacoronavirus 1	NC_003436_Porcine_epidemic_diarrhea_virus	known	0	1	0	0.140284	Coronaviridae	0.188607	NC_003436_Porcine_epidemic_diarrhea_virus
SRR22936541__k141_17630_flag_1_multi_6.0000_len_1830	1830	591	Nido	Coronaviridae	Riboviria	Orthornavirae	Pisuviricota		Pisoniviricetes	Nidovirales	Cornidovirineae	Coronaviridae	Orthocoronavirinae	Betacoronavirus	Severe acute respiratory syndrome-related coronavirus	NC_004718_SARS_coronavirus	known	1	1	0	0.156459	Coronaviridae	0.228818	NC_004718_SARS_coronavirus
SRR22936541__k141_56911_flag_1_multi_5.0000_len_1665	1665	537	Nido	Coronaviridae	Riboviria	Orthornavirae	Pisuviricota		Pisoniviricetes	Nidovirales	Cornidovirineae	Coronaviridae	Orthocoronavirinae	Betacoronavirus	Pangolin coronavirus		known	1	1	0	0.108161	Coronaviridae	0.192915	NC_004718_SARS_coronavirus
SRR22936808__k141_171759_flag_1_multi_4.0000_len_1545	1545	481	Nido	Coronaviridae	Riboviria	Orthornavirae	Pisuviricota		Pisoniviricetes	Nidovirales	Cornidovirineae	Coronaviridae	Orthocoronavirinae	Alphacoronavirus			noval	0	1	0	0.106724	Coronaviridae	0.160843	NC_003436_Porcine_epidemic_diarrhea_virus
SRR22936541__k141_56664_flag_1_multi_4.0000_len_1490	1490	465	Nido	Coronaviridae	Riboviria	Orthornavirae	Pisuviricota		Pisoniviricetes	Nidovirales	Cornidovirineae	Coronaviridae	Orthocoronavirinae	Betacoronavirus	Severe acute respiratory syndrome-related coronavirus		known	1	1	0	0.11199	Coronaviridae	0.177597	NC_004718_SARS_coronavirus
SRR22936808__k141_53811_flag_1_multi_4.0000_len_1340	1340	420	Nido	Coronaviridae	Riboviria	Orthornavirae	Pisuviricota		Pisoniviricetes	Nidovirales	Cornidovirineae	Coronaviridae	Orthocoronavirinae	Alphacoronavirus			noval	0	1	0	0.103903	Coronaviridae	0.144088	NC_003436_Porcine_epidemic_diarrhea_virus
SRR22936818__k141_108474_flag_1_multi_9.0000_len_2323	2323	731	Partiti-Picobirna	Partitiviridae	Riboviria	Orthornavirae	Pisuviricota		Duplopiviricetes	Durnavirales		Partitiviridae			Sichuan mosquito associated partitivirus	WHYY17134_Hubei_partiti-like_virus_24	known	0	0	0	0.336249	Partitiviridae	0.463557	YP_003104768_Primula_malacoides_virus_China-Mar2007
SRR22936818__k141_216213_flag_1_multi_17.0000_len_2828	2235	499	Partiti-Picobirna	Partiti-Picobirna	Riboviria	Orthornavirae	Pisuviricota		Duplopiviricetes	Durnavirales							noval	0	0	0	0.311281	Partitiviridae_Deltapartitivirus	0.326531	UQZ09562.1_Freshwater_macrophyte_associated_partiti-like_virus_2_478
SRR22936735__k141_164817_flag_1_multi_7.0000_len_1836	1836	610	Partiti-Picobirna	Partitiviridae	Riboviria	Orthornavirae	Pisuviricota		Duplopiviricetes	Durnavirales		Partitiviridae				QLC36809.1_Sarcosphaera_coronaria_partitivirus_Sarcosphaera_coronaria_634	noval	0	0	0	0.265792	Partitiviridae	0.341108	YP_656506_CJLX6222_Raphanus_sativus_cryptic_virus_1
SRR22936735__k141_70365_flag_1_multi_239.0000_len_1460	1460	452	Partiti-Picobirna	Partiti-Picobirna	Riboviria	Orthornavirae	Pisuviricota		Duplopiviricetes	Durnavirales						WLJQ102434_Wenling_partiti-like_virus_2	noval	0	0	0	0.220677	Partitiviridae_Deltapartitivirus	0.247813	YP_001686783_Raphanus_sativus_cryptic_virus_2
SRR22936818__k141_184131_flag_1_multi_41.0000_len_1455	1455	472	Partiti-Picobirna	Partiti-Picobirna	Riboviria	Orthornavirae	Pisuviricota		Duplopiviricetes	Durnavirales						insectZJ79891_mosZJ25114_Shuangao_partiti-like_virus_1	noval	0	0	0	0.210361	Partitiviridae_Deltapartitivirus	0.230321	UTH79014.1_Vitis_cryptic_virus_478
SRR22936735__k141_234650_flag_1_multi_18.0000_len_1449	1449	471	Partiti-Picobirna	Partiti-Picobirna	Riboviria	Orthornavirae	Pisuviricota		Duplopiviricetes	Durnavirales						WHLC8707_Hubei_partiti-like_virus_43	noval	0	0	0	0.219332	Partitiviridae_Deltapartitivirus	0.244898	UTH79014.1_Vitis_cryptic_virus_478
SRR22936735__k141_339846_flag_1_multi_29.0000_len_1341	1341	441	Partiti-Picobirna	Partiti-Picobirna	Riboviria	Orthornavirae	Pisuviricota		Duplopiviricetes	Durnavirales							noval	0	0	0	0.200942	Partitiviridae_Deltapartitivirus	0.230321	YP_001686783_Raphanus_sativus_cryptic_virus_2
SRR22936735__k141_22663_flag_1_multi_22.0000_len_1321	1321	313	Partiti-Picobirna	Partiti-Picobirna	Riboviria	Orthornavirae	Pisuviricota		Duplopiviricetes	Durnavirales						QCM147194_Hubei_partiti-like_virus_48	noval	0	0	0	0.176048	Partitiviridae_Deltapartitivirus	0.201166	UQZ09562.1_Freshwater_macrophyte_associated_partiti-like_virus_2_478
SRR22936735__k141_15069_flag_1_multi_16.0000_len_1492	1199	307	Partiti-Picobirna	Partiti-Picobirna	Riboviria	Orthornavirae	Pisuviricota		Duplopiviricetes	Durnavirales							noval	0	0	0	0.15564	Partitiviridae_Deltapartitivirus	0.174927	YP_001686783_Raphanus_sativus_cryptic_virus_2
SRR22936735__k141_319539_flag_1_multi_5.0000_len_1165	1165	282	Partiti-Picobirna	Partiti-Picobirna	Riboviria	Orthornavirae	Pisuviricota		Duplopiviricetes	Durnavirales							noval	0	0	0	0.162817	Partitiviridae_Deltapartitivirus	0.183673	QED42888.1_ORF1_Rhodiola_cryptic_virus_2_ORF1_Rhodiola_rosea_477
SRR22936818__k141_229264_flag_1_multi_5.0000_len_1116	1116	281	Partiti-Picobirna	Partiti-Picobirna	Riboviria	Orthornavirae	Pisuviricota		Duplopiviricetes	Durnavirales							noval	0	0	0	0.169993	Partitiviridae_Deltapartitivirus	0.186589	QED42871.1_ORF1_Dactylorhiza_cryptic_virus_1_ORF1_Dactylorhiza_incarnata_472
SRR22936578__k141_137038_flag_1_multi_7.0000_len_1063	1063	352	Partiti-Picobirna	Partiti-Picobirna	Riboviria	Orthornavirae	Pisuviricota		Duplopiviricetes	Durnavirales						SSZZ3448_QTM24815_Hubei_tetragnatha_maxillosa_virus_8	noval	0	0	0	0.165732	Partitiviridae_Deltapartitivirus	0.177843	QED42872.1_ORF1_Dactylorhiza_cryptic_virus_2_ORF1_Dactylorhiza_incarnata_482
SRR22936578__k141_196116_flag_1_multi_5.0000_len_993	993	321	Partiti-Picobirna	Partiti-Picobirna	Riboviria	Orthornavirae	Pisuviricota		Duplopiviricetes	Durnavirales						WHXS3745_Wuhan_cricket_virus_2	noval	0	0	0	0.12985	Partitiviridae_Deltapartitivirus	0.154519	YP_001686783_Raphanus_sativus_cryptic_virus_2
SRR22936735__k141_64656_flag_1_multi_6.0000_len_803	803	234	Partiti-Picobirna	Partiti-Picobirna	Riboviria	Orthornavirae	Pisuviricota		Duplopiviricetes	Durnavirales						WAK75565.1_Partitiviridae_sp._Amblyomma_geoemydae_581	noval	0	0	0	0.0802871	Partitiviridae_Deltapartitivirus	0.090379	QED42872.1_ORF1_Dactylorhiza_cryptic_virus_2_ORF1_Dactylorhiza_incarnata_482
SRR22936735__k141_322848_flag_1_multi_10.0000_len_658	658	209	Partiti-Picobirna	Partiti-Picobirna	Riboviria	Orthornavirae	Pisuviricota		Duplopiviricetes	Durnavirales						SCM172187_Hubei_diptera_virus_17	noval	0	0	0	0.0735591	Partitiviridae_Deltapartitivirus	0.0874636	DAZ87288.1_Arceuthobium_sichuanense_virus_5_Arceuthobium_sichuanense_482
SRR22936420__k141_205765_flag_0_multi_15011.3896_len_6652	4647	1290	Reo	Rotavirus	Riboviria	Orthornavirae	Duplornaviricota		Resentoviricetes	Reovirales		Sedoreoviridae		Rotavirus	Rotavirus A		known	1	1	0	0.354448	Rotavirus	0.80493	YP_002302227_Rotavirus_A
SRR22936578__k141_125326_flag_1_multi_23.0000_len_2622	2622	770	Reo	Reoviridae	Riboviria	Orthornavirae	Duplornaviricota		Resentoviricetes	Reovirales						QTM133059_Hubei_odonate_virus_15_RdRp	noval	0	0	0	0.12288	Orbivirus	0.130761	WCJ14480.1_Kaptombes_virus_Bos_taurus_1321
SRR22936651__k141_174686_flag_1_multi_4.0000_len_2035	2035	666	Reo	Rotavirus	Riboviria	Orthornavirae	Duplornaviricota		Resentoviricetes	Reovirales		Sedoreoviridae		Rotavirus	Rotavirus A	YP_002302227_Rotavirus_A	known	1	1	0	0.249089	Rotavirus	0.536977	YP_002302227_Rotavirus_A
SRR22936840__k141_151649_flag_1_multi_1259.9873_len_1870	1870	548	Reo	Rotavirus	Riboviria	Orthornavirae	Duplornaviricota		Resentoviricetes	Reovirales		Sedoreoviridae		Rotavirus		YP_392490_Adult_diarrheal_rotavirus_strain_J19	noval	0	0	0	0.190568	Rotavirus	0.33119	YP_392490_Adult_diarrheal_rotavirus_strain_J19
SRR22936703__k141_640277_flag_1_multi_3.0000_len_1674	1674	500	Reo	Rotavirus	Riboviria	Orthornavirae	Duplornaviricota		Resentoviricetes	Reovirales		Sedoreoviridae		Rotavirus	Rotavirus A		known	1	1	0	0.183494	Rotavirus	0.380493	YP_002302227_Rotavirus_A
SRR22936840__k141_251900_flag_1_multi_959.0000_len_1580	1580	526	Reo	Rotavirus	Riboviria	Orthornavirae	Duplornaviricota		Resentoviricetes	Reovirales		Sedoreoviridae		Rotavirus			noval	0	0	0	0.130654	Rotavirus	0.235798	YP_392490_Adult_diarrheal_rotavirus_strain_J19
SRR22936840__k141_306128_flag_1_multi_141.1956_len_1465	1465	449	Reo	Rotavirus	Riboviria	Orthornavirae	Duplornaviricota		Resentoviricetes	Reovirales		Sedoreoviridae		Rotavirus			noval	0	0	0	0.1194	Rotavirus	0.217578	YP_392490_Adult_diarrheal_rotavirus_strain_J19
SRR22936840__k141_267428_flag_1_multi_23.4022_len_1419	1419	469	Reo	Rotavirus	Riboviria	Orthornavirae	Duplornaviricota		Resentoviricetes	Reovirales		Sedoreoviridae		Rotavirus			noval	0	0	0	0.10836	Rotavirus	0.204716	YP_392490_Adult_diarrheal_rotavirus_strain_J19
SRR22936808__k141_260585_flag_1_multi_6.0000_len_1185	1185	346	Reo	Rotavirus	Riboviria	Orthornavirae	Duplornaviricota		Resentoviricetes	Reovirales		Sedoreoviridae		Rotavirus			noval	1	1	0	0.0876742	Rotavirus	0.173633	YP_002302227_Rotavirus_A
SRR22936797__k141_180322_flag_1_multi_11.0000_len_5071	5071	1680	Tombus-Noda	Nodaviridae	Riboviria	Orthornavirae	Kitrinoviricota		Magsaviricetes	Nodamuvirales		Nodaviridae				HWRTX12795_Beihai_noda-like_virus_10	noval	0	0	0	0.10752	Tombusviridae_Calvusvirinae	0.118393	CJLX30495_Changjiang_tombus-like_virus_3
SRR22936735__k141_122705_flag_1_multi_93.2419_len_4692	4692	463	Tombus-Noda	Tombusviridae	Riboviria	Orthornavirae	Kitrinoviricota		Tolucaviricetes	Tolivirales		Tombusviridae					noval	0	0	0	0.189218	Tombusviridae	0.205074	UTQ50976.1_Tomato_associated_tombus-like_virus_1_Solanum_lycopersicum_1115
SRR22936497__k141_10138_flag_1_multi_44.0000_len_4413	4413	900	Tombus-Noda	Tombusviridae	Riboviria	Orthornavirae	Kitrinoviricota		Tolucaviricetes	Tolivirales		Tombusviridae				BHBJDX18752_Beihai_tombus-like_virus_15	noval	0	0	0	0.142354	Tombusviridae_Procedovirinae	0.164905	tombus_NC_009533_Maize_white_line_mosaic_virus
SRR22936797__k141_117672_flag_1_multi_33.0000_len_4398	4398	450	Tombus-Noda	Tombusviridae	Riboviria	Orthornavirae	Kitrinoviricota		Tolucaviricetes	Tolivirales		Tombusviridae				WZFSL57346_Wenzhou_tombus-like_virus_10	noval	0	0	0	0.17608	Tombusviridae_Calvusvirinae	0.183932	umbra_NC_001726_Carrot_mottle_mimic_virus
SRR22936824__k141_230351_flag_1_multi_9.0000_len_3416	3416	287	Tombus-Noda	Tombusviridae	Riboviria	Orthornavirae	Kitrinoviricota		Tolucaviricetes	Tolivirales		Tombusviridae					noval	0	0	0	0.123365	Tombusviridae_Procedovirinae	0.139535	tombus_NC_014967_Honeysuckle_ringspot_virus
SRR22936797__k141_204376_flag_1_multi_22.0000_len_3158	3158	525	Tombus-Noda	Tombusviridae	Riboviria	Orthornavirae	Kitrinoviricota		Tolucaviricetes	Tolivirales		Tombusviridae				JMYJCC68055_Jingmen_tombus-like_virus_1	noval	0	0	0	0.149323	Tombusviridae_Procedovirinae	0.167019	AXP98766.1_Elderberry_aureusvirus_1_Sambucus_nigra_759
SRR22936578__k141_278446_flag_1_multi_4.0000_len_1914	1914	430	Tombus-Noda	Tombusviridae	Riboviria	Orthornavirae	Kitrinoviricota		Tolucaviricetes	Tolivirales		Tombusviridae					noval	0	0	0	0.155978	Tombusviridae_Procedovirinae	0.175476	tombus_NC_005985_Pelargonium_chlorotic_ring_pattern_virus
SRR22936818__k141_175567_flag_0_multi_17.9379_len_6160	6160	1046	Toti-Chryso	Totiviridae	Riboviria	Orthornavirae	Duplornaviricota		Chrymotiviricetes	Ghabrivirales		Totiviridae					noval	0	0	0
SRR22936818__k141_269916_flag_1_multi_6.0000_len_2860	2860	922	Toti-Chryso	Totiviridae	Riboviria	Orthornavirae	Duplornaviricota		Chrymotiviricetes	Ghabrivirales		Totiviridae					noval	0	0	0
SRR22936818__k141_50556_flag_1_multi_2.0000_len_1380	1380	427	Toti-Chryso	Totiviridae_Victorivirus	Riboviria	Orthornavirae	Duplornaviricota		Chrymotiviricetes	Ghabrivirales		Totiviridae		Victorivirus			noval	0	0	0
SRR22936818__k141_189362_flag_1_multi_9.0000_len_1139	1139	339	Toti-Chryso	Totiviridae	Riboviria	Orthornavirae	Duplornaviricota		Chrymotiviricetes	Ghabrivirales		Totiviridae					noval	0	0	0
SRR22936818__k141_157222_flag_1_multi_6.0000_len_1084	1084	277	Toti-Chryso	Totiviridae	Riboviria	Orthornavirae	Duplornaviricota		Chrymotiviricetes	Ghabrivirales		Totiviridae					noval	0	0	0
SRR22936578__k141_269453_flag_1_multi_7.0000_len_918	918	292	Toti-Chryso	Totiviridae	Riboviria	Orthornavirae	Duplornaviricota		Chrymotiviricetes	Ghabrivirales		Totiviridae					noval	0	0	0
SRR22936818__k141_42792_flag_1_multi_3.0000_len_732	732	232	Toti-Chryso	Chrysoviridae	Riboviria	Orthornavirae	Duplornaviricota		Chrymotiviricetes	Ghabrivirales		Chrysoviridae			Hubei chryso-like virus 1	mosHB233224_Hubei_chryso-like_virus_1	known	0	0	0
SRR22936710__k141_320232_flag_1_multi_4.0000_len_2084	2084	630	Negative_Mono-Chu	Paramyxoviridae	Riboviria	Orthornavirae	Negarnaviricota	Haploviricotina	Monjiviricetes	Mononegavirales		Paramyxoviridae	Orthoparamyxovirinae	Respirovirus	Pangolin respirovirus		known	1	1	0	0.198052	Paramyxoviridae	0.331909	NP_604442_Human_parainfluenza_virus_1
SRR22936701__k141_167415_flag_1_multi_6.0000_len_3678	3678	588	Negative_Mono-Chu	Paramyxoviridae	Riboviria	Orthornavirae	Negarnaviricota	Haploviricotina	Monjiviricetes	Mononegavirales		Paramyxoviridae	Orthoparamyxovirinae	Respirovirus	Pangolin respirovirus		known	1	1	0	0.184864	Paramyxoviridae	0.30057	NP_604442_Human_parainfluenza_virus_1
SRR22936651__k141_54228_flag_1_multi_1611.0000_len_15635	15523	2228	Negative_Mono-Chu	Paramyxoviridae	Riboviria	Orthornavirae	Negarnaviricota	Haploviricotina	Monjiviricetes	Mononegavirales		Paramyxoviridae	Orthoparamyxovirinae	Respirovirus	Respirovirus P021T/pangolin/2018		known	1	1	0	0.551512	Paramyxoviridae	0.920228	NP_604442_Human_parainfluenza_virus_1
SRR22936649__k141_285578_flag_1_multi_9.0000_len_15151	15151	1760	Negative_Mono-Chu	Paramyxoviridae	Riboviria	Orthornavirae	Negarnaviricota	Haploviricotina	Monjiviricetes	Mononegavirales		Paramyxoviridae		Jeilongvirus		UBB42298.1_RNA_Longquan_Niviventer_niviventer_jeilongvirus_1_RNA_Niviventer_niviventer_2199	noval	0	0	0	0.593374	Paramyxoviridae	0.792023	UBB42298.1_RNA_Longquan_Niviventer_niviventer_jeilongvirus_1_RNA_Niviventer_niviventer_2199
SRR22936649__k141_220892_flag_1_multi_23.0000_len_17679	17679	2168	Negative_Mono-Chu	Paramyxoviridae	Riboviria	Orthornavirae	Negarnaviricota	Haploviricotina	Monjiviricetes	Mononegavirales		Paramyxoviridae				UOL48917.1_RNA_Wufeng_Typhlomys_cinereus_jeilongvirus_1_RNA_Typhlomys_cinereus_2178	noval	0	0	0	0.614603	Paramyxoviridae	0.843305	UOL48917.1_RNA_Wufeng_Typhlomys_cinereus_jeilongvirus_1_RNA_Typhlomys_cinereus_2178
SRR22936578__k141_315682_flag_1_multi_6.0000_len_2824	2824	886	Negative_Mono-Chu	Rhabdoviridae_Alpharhabdovirinae	Riboviria	Orthornavirae	Negarnaviricota	Haploviricotina	Monjiviricetes	Mononegavirales		Rhabdoviridae	Alpharhabdovirinae				noval	0	0	0	0.418424	Rhabdoviridae_Alpharhabdovirinae	0.458689	YP_009094101.1_Vesicular_stomatitis_Alagoas_virus
SRR22936541__k141_250999_flag_1_multi_2.0000_len_1086	1086	360	Negative_Mono-Chu	Paramyxoviridae	Riboviria	Orthornavirae	Negarnaviricota	Haploviricotina	Monjiviricetes	Mononegavirales		Paramyxoviridae	Orthoparamyxovirinae	Respirovirus	Murine respirovirus	NP_604442_Human_parainfluenza_virus_1	known	1	1	0	0.194421	Paramyxoviridae	0.326211	NP_604442_Human_parainfluenza_virus_1
SRR22936420__k141_125173_flag_1_multi_5.0000_len_4619	4619	1421	Picorna-Calici	Picornaviridae	Riboviria	Orthornavirae	Pisuviricota		Pisoniviricetes	Picornavirales		Picornaviridae	Caphthovirinae	Teschovirus	Pangolin hunnivirus	NP_653143_Porcine_teschovirus	known	0	1	0	0.159662	Picornaviridae	0.247191	NP_653143_Porcine_teschovirus
SRR22936543__k141_230652_flag_1_multi_7.0000_len_1948	1948	497	Picorna-Calici	Picornaviridae	Riboviria	Orthornavirae	Pisuviricota		Pisoniviricetes	Picornavirales		Picornaviridae	Caphthovirinae	Cardiovirus			noval	1	1	0	0.168955	Picornaviridae	0.284644	YP_001210296_Saffold_virus
SRR22936543__k141_79574_flag_1_multi_8.0000_len_982	982	296	Picorna-Calici	Picornaviridae	Riboviria	Orthornavirae	Pisuviricota		Pisoniviricetes	Picornavirales		Picornaviridae	Caphthovirinae	Cardiovirus		YP_001210296_Saffold_virus	noval	1	1	0	0.135109	Picornaviridae	0.23221	YP_001210296_Saffold_virus
SRR22936573__k141_265_flag_1_multi_12.0000_len_5237	5237	1477	Picorna-Calici	Caliciviridae	Riboviria	Orthornavirae	Pisuviricota		Pisoniviricetes	Picornavirales		Caliciviridae		Sapovirus		YP_022762_Sapovirus_Mc10	noval	1	0	0	0.233042	Caliciviridae	0.340824	YP_022762_Sapovirus_Mc10
SRR22936578__k141_171436_flag_1_multi_10.0000_len_4190	4190	388	Picorna-Calici	Dicistroviridae	Riboviria	Orthornavirae	Pisuviricota		Pisoniviricetes	Picornavirales		Dicistroviridae					noval	0	0	0	0.146659	Secoviridae	0.164794	NP_620468_Red_clover_mottle_virus
SRR22936578__k141_172863_flag_1_multi_13.9263_len_9315	9315	1822	Picorna-Calici	Dicistroviridae	Riboviria	Orthornavirae	Pisuviricota		Pisoniviricetes	Picornavirales		Dicistroviridae				SCM51289_Hubei_diptera_virus_1	noval	0	0	0	0.227676	Secoviridae	0.247191	NP_620468_Red_clover_mottle_virus
SRR22936797__k141_245374_flag_1_multi_11.0000_len_3472	3472	987	Picorna-Calici	Picornaviridae	Riboviria	Orthornavirae	Pisuviricota		Pisoniviricetes	Picornavirales		Picornaviridae	Paavivirinae	Limnipivirus			noval	0	1	0	0.256762	Picornaviridae	0.310861	NP_046804_Human_parechovirus
SRR22936797__k141_24830_flag_1_multi_10.0000_len_6314	6314	2056	Picorna-Calici	Picornaviridae	Riboviria	Orthornavirae	Pisuviricota		Pisoniviricetes	Picornavirales		Picornaviridae	Paavivirinae	Pasivirus		YP_006543639_Swine_pasivirus_1	noval	0	0	0	0.293799	Picornaviridae	0.426966	YP_008083730_Sebokele_virus_1
SRR22936818__k141_146107_flag_1_multi_6.0000_len_1582	1582	485	Picorna-Calici	Picornaviridae	Riboviria	Orthornavirae	Pisuviricota		Pisoniviricetes	Picornavirales		Picornaviridae	Ensavirinae	Sapelovirus			noval	0	0	0	0.188653	Picornaviridae	0.333333	NP_758809_Simian_sapelovirus_1
SRR22936735__k141_121512_flag_1_multi_10.0000_len_2917	2917	908	Picorna-Calici	Picorna-Calici	Riboviria	Orthornavirae	Pisuviricota		Pisoniviricetes	Picornavirales						CPQY105740_Changping_earthworm_virus_1	noval	0	0	0	0.154741	Secoviridae	0.17603	YP_053925_Arabis_mosaic_virus
SRR22936735__k141_140632_flag_1_multi_7.0000_len_2898	2898	852	Picorna-Calici	Picorna-Calici	Riboviria	Orthornavirae	Pisuviricota		Pisoniviricetes	Picornavirales							noval	0	0	0	0.18017	Secoviridae	0.202247	NP_042507_Rice_tungro_spherical_virus
SRR22936735__k141_14314_flag_1_multi_150.0000_len_8863	8863	2855	Picorna-Calici	Iflaviridae	Riboviria	Orthornavirae	Pisuviricota		Pisoniviricetes	Picornavirales		Iflaviridae				WHYY23452_Hubei_picorna-like_virus_40	noval	0	0	0	0.205993	Secoviridae	0.23221	NP_042507_Rice_tungro_spherical_virus
SRR22936735__k141_15489_flag_1_multi_8.0000_len_3044	3044	973	Picorna-Calici	Iflaviridae	Riboviria	Orthornavirae	Pisuviricota		Pisoniviricetes	Picornavirales		Iflaviridae				spider133995_Wuhan_spider_virus_2	noval	0	0	0	0.152572	Secoviridae	0.17603	YP_081444_Cherry_rasp_leaf_virus
SRR22936735__k141_166715_flag_1_multi_41.0000_len_8060	8060	760	Picorna-Calici	Picorna-Calici	Riboviria	Orthornavirae	Pisuviricota		Pisoniviricetes	Picornavirales							noval	0	0	0	0.201656	Secoviridae	0.228464	NP_945134_Broad_bean_wilt_virus_1
SRR22936735__k141_178187_flag_1_multi_5.0000_len_5339	5339	1758	Picorna-Calici	Picorna-Calici	Riboviria	Orthornavirae	Pisuviricota		Pisoniviricetes	Picornavirales							noval	0	0	0	0.188252	Secoviridae	0.217228	YP_001976147_Tomato_marchitez_virus
SRR22936735__k141_183438_flag_1_multi_10.0000_len_6827	6827	2159	Picorna-Calici	Picorna-Calici	Riboviria	Orthornavirae	Pisuviricota		Pisoniviricetes	Picornavirales							noval	0	0	0	0.179184	Secoviridae	0.202247	YP_001976147_Tomato_marchitez_virus
SRR22936735__k141_257185_flag_1_multi_11.0000_len_8742	8742	2714	Picorna-Calici	Iflaviridae	Riboviria	Orthornavirae	Pisuviricota		Pisoniviricetes	Picornavirales		Iflaviridae				QCM148994_Hubei_picorna-like_virus_34	noval	0	0	0	0.143154	Picornaviridae	0.17603	YP_008531322_eel_picornavirus_1
SRR22936735__k141_318357_flag_1_multi_21.0000_len_7387	7387	804	Picorna-Calici	Picorna-Calici	Riboviria	Orthornavirae	Pisuviricota		Pisoniviricetes	Picornavirales							noval	0	0	0	0.20067	Secoviridae	0.220974	NP_620468_Red_clover_mottle_virus
SRR22936735__k141_319759_flag_1_multi_5.0000_len_2142	2142	631	Picorna-Calici	Polycipiviridae	Riboviria	Orthornavirae	Pisuviricota		Pisoniviricetes	Picornavirales		Polycipiviridae		Chipolycivirus		spider133992_Hubei_picorna-like_virus_82	noval	0	0	0	0.128451	Picornaviridae	0.153558	YP_007947990_Duck_hepatitis_A_virus_1
SRR22936735__k141_340304_flag_1_multi_48.0000_len_10108	10108	2976	Picorna-Calici	Iflaviridae	Riboviria	Orthornavirae	Pisuviricota		Pisoniviricetes	Picornavirales		Iflaviridae				fly116586_Wuhan_fly_virus_4	noval	0	0	0	0.195151	Secoviridae	0.217228	NP_619518_Cowpea_severe_mosaic_virus
SRR22936735__k141_357628_flag_1_multi_51.0000_len_9436	9436	1599	Picorna-Calici	Picorna-Calici	Riboviria	Orthornavirae	Pisuviricota		Pisoniviricetes	Picornavirales							noval	0	0	0	0.248374	Secoviridae	0.273408	YP_227367_Strawberry_latent_ringspot_virus
SRR22936735__k141_357918_flag_1_multi_67.0000_len_8078	8078	844	Picorna-Calici	Picorna-Calici	Riboviria	Orthornavirae	Pisuviricota		Pisoniviricetes	Picornavirales						QTM27291_Hubei_picorna-like_virus_51	noval	0	0	0	0.200276	Secoviridae	0.228464	NP_619518_Cowpea_severe_mosaic_virus
SRR22936818__k141_90551_flag_1_multi_4.0000_len_1821	1821	590	Picorna-Calici	Picornaviridae	Riboviria	Orthornavirae	Pisuviricota		Pisoniviricetes	Picornavirales		Picornaviridae					noval	0	0	0	0.102095	Picornaviridae	0.168539	YP_004782528_Bat_picornavirus_1
SRR22936840__k141_221715_flag_1_multi_5.0000_len_796	796	217	Picorna-Calici	Picornaviridae	Riboviria	Orthornavirae	Pisuviricota		Pisoniviricetes	Picornavirales		Picornaviridae	Ensavirinae	Sapelovirus		NP_758809_Simian_sapelovirus_1	noval	0	0	0	0.132612	Picornaviridae	0.224719	YP_004782528_Bat_picornavirus_1
SRR22936840__k141_32550_flag_1_multi_47.0000_len_7919	7919	2391	Picorna-Calici	Picornaviridae	Riboviria	Orthornavirae	Pisuviricota		Pisoniviricetes	Picornavirales		Picornaviridae				YP_004782528_Bat_picornavirus_1	noval	0	0	0	0.307948	Picornaviridae	0.561798	YP_004782528_Bat_picornavirus_1
SRR22936797__k141_352726_flag_1_multi_5.0000_len_2361	2361	735	Picorna-Calici	Picorna-Calici	Riboviria	Orthornavirae	Pisuviricota		Pisoniviricetes	Picornavirales						BHSC167783_Beihai_picorna-like_virus_120	noval	0	0	0	0.14468	Picornaviridae	0.179775	YP_003853286_Turdivirus_2
SRR22936808__k141_116573_flag_0_multi_266.3643_len_9346	9107	1940	Picorna-Calici	Picorna-Calici	Riboviria	Orthornavirae	Pisuviricota		Pisoniviricetes	Picornavirales						BHTH16136_Beihai_barnacle_virus_4	noval	0	0	0	0.217228	Secoviridae	0.250936	NP_619734_Parsnip_yellow_fleck_virus
SRR22936808__k141_27104_flag_1_multi_343.0000_len_9754	9754	2174	Picorna-Calici	Picorna-Calici	Riboviria	Orthornavirae	Pisuviricota		Pisoniviricetes	Picornavirales						BHZC37354_Beihai_picorna-like_virus_111	noval	0	0	0	0.193924	Picornaviridae	0.228464	YP_003065643_Salivirus_A
SRR22936808__k141_43131_flag_1_multi_30.0000_len_9022	9022	2093	Picorna-Calici	Picorna-Calici	Riboviria	Orthornavirae	Pisuviricota		Pisoniviricetes	Picornavirales							noval	0	0	0	0.226661	Picornaviridae	0.265918	YP_003853286_Turdivirus_2
SRR22936840__k141_205678_flag_1_multi_235.0000_len_7704	7704	2486	Picorna-Calici	Picorna-Calici	Riboviria	Orthornavirae	Pisuviricota		Pisoniviricetes	Picornavirales							noval	0	0	0	0.235561	Secoviridae	0.273408	NP_620566_Satsuma_dwarf_virus
SRR22936735__k141_34740_flag_1_multi_7.0000_len_3182	3182	1023	Picorna-Calici	Iflaviridae	Riboviria	Orthornavirae	Pisuviricota		Pisoniviricetes	Picornavirales		Iflaviridae		Iflavirus	Iflaviridae sp.	YP_004935365_Spodoptera_exigua_iflavirus_1	known	0	0	0	0.117492	Picornaviridae	0.142322	NP_041008_Hepatitis_A_virus
SRR22936824__k141_13679_flag_1_multi_4.0000_len_1075	1075	347	Picorna-Calici	Picornaviridae	Riboviria	Orthornavirae	Pisuviricota		Pisoniviricetes	Picornavirales		Picornaviridae			Bat picornavirus 3		known	0	0	0	0.189902	Picornaviridae	0.318352	NP_758809_Simian_sapelovirus_1
