## Supplementary Table S7 for "VirID: Beyond Virus Discovery - An Integrated Platform for Comprehensive RNA Virus Characterization"

### Sheet: Sheet1
Virus	Ixodes uriae		VirID
	Classification level	Classification	Classification level	Classification
Avalon virus	Genus	Orthonairovirus	Genus	Orthonairovirus
Bonden virus	Order	Bunyavirales	Genus	Ixovirus
Bulatov virus	Realm	Riboviria	Genus	Benyvirus
Fennes virus	Realm	Riboviria	Genus	Coltivirus
Gadgets Gully virus	Genus	Orthoflavivirus	Genus	Orthoflavivirus
Gerbovich virus	Realm	Riboviria	Family	Iflaviridae
Neke harbour virus	Family	Orthomyxoviridae	Genus	Thogotovirus
Okhotskiy virus	Genus	Orbivirus	Genus	Orbivirus
Paradise bay virus	Family	Tombusviridae	Family	Tombusviridae
Ronne virus	Realm	Riboviria	Genus	Ixovirus
Taggert virus	Genus	Orthonairovirus	Genus	Orthonairovirus
Ubmeje virus	Order	Bunyavirales	Order	Bunyavirales
Umea virus	Order	Mononegavirales	Family	Chuviridae
Upmeje virus	Family	Tombusviridae	Family	Tombusviridae
Uumaja virus	Family	Orthomyxoviridae	Genus	Quaranjavirus
Vovk virus	Realm	Riboviria	Genus	Benyvirus
