## Supplementary Table S8 for "VirID: Beyond Virus Discovery - An Integrated Platform for Comprehensive RNA Virus Characterization"

### Sheet: Sheet1
Group	Virus	Likely Host Type	Contigs Num
Clinical Sample	Human coronavirus HKU1	Virus_of_human_infection	1
Clinical Sample	Human coronavirus NL63	Virus_of_human_infection	2
Clinical Sample	Human respirovirus 1	Virus_of_human_infection	2
Clinical Sample	Human respirovirus 3	Virus_of_human_infection	2
Clinical Sample	Picornaviridae sp.	Virus_of_human_infection	2
Clinical Sample	Rhinovirus A	Virus_of_human_infection	2
Clinical Sample	Rhinovirus B	Virus_of_human_infection	2
Clinical Sample	Human metapneumovirus	Virus_of_human_infection	4
Clinical Sample	Human orthopneumovirus	Virus_of_human_infection	8
Clinical Sample	Rhinovirus C	Virus_of_human_infection	17
Clinical Sample	Betacoronavirus 1	Virus_of_human_infection	2
Wild Birds	Metaavulavirus	Viruses_associated_with_other_vertebrates	1
Wild Birds	Aquamavirus	Viruses_associated_with_other_vertebrates	1
Malayan pangolins	Pangolin coronavirus	Virus_of_human_infection	1
Malayan pangolins	Pangolin orthopneumovirus	Viruses_associated_with_other_vertebrates	3
Malayan pangolins	Pangolin respiratory syncytial virus A	Viruses_associated_with_other_vertebrates	3
Malayan pangolins	Pangolin respirovirus	Virus_of_human_infection	4
Malayan pangolins	Rotavirus A	Virus_of_human_infection	6
Malayan pangolins	Pasivirus	Viruses_associated_with_other_vertebrates	1
Malayan pangolins	Pangolin hunnivirus	Viruses_associated_with_other_vertebrates	3
Malayan pangolins	Pangolin shanbavirus	Viruses_associated_with_other_vertebrates	3
Malayan pangolins	Pangolin pestivirus	Viruses_associated_with_other_vertebrates	33
Qinghai vole	Rotavirus	Virus_of_human_infection	4
Qinghai vole	Hepatovirus D	Virus_of_human_infection	13
Qinghai vole	Mamastrovirus	Viruses_associated_with_other_vertebrates	1
Qinghai vole	Parechovirus	Viruses_associated_with_other_vertebrates	2
Qinghai vole	Sapelovirus	Viruses_associated_with_other_vertebrates	2
Qinghai vole	Picornaviridae	Viruses_associated_with_other_vertebrates	2
Qinghai vole	Astroviridae	Viruses_associated_with_other_vertebrates	3
Qinghai vole	Arteriviridae	Viruses_associated_with_other_vertebrates	4
Qinghai vole	Pegivirus	Viruses_associated_with_other_vertebrates	11
Qinghai vole	Hepacivirus	Viruses_associated_with_other_vertebrates	30
Qinghai vole	Picobirnaviridae	Viruses_associated_with_other_vertebrates	67
Qinghai vole	Orthopicobirnavirus	Viruses_associated_with_other_vertebrates	182
Qinghai vole	Durnavirales	Plants	12
Ixodes uriae	Gadgets Gully virus	Virus_of_human_infection	1
Ixodes uriae	Okhotskiy virus	Virus_of_human_infection	1
Ixodes uriae	Neke harbour virus	Virus_of_human_infection	1
Ixodes uriae	Avalon orthonairovirus	Viruses_associated_with_other_vertebrates	1
Ixodes uriae	Neke harbour virus	Viruses_associated_with_other_vertebrates	3
Ixodes uriae	Taggert orthonairovirus	Viruses_associated_with_other_vertebrates	4
Soybean Fields	Bean pod mottle virus	Plants	1
Soybean Fields	Soybean dwarf virus	Plants	2
Soybean Fields	Dianthovirus	Plants	12
Soybean Fields	Pepper mild mottle virus	Plants	14
Soybean Fields	Alfalfa mosaic virus	Plants	20
Soybean Fields	Tobacco streak virus	Plants	30
Peat soil	Alphanecrovirus	Plants	1
Peat soil	Benyvirus	Plants	1
Peat soil	Dianthovirus	Plants	1
Peat soil	Potexvirus	Plants	2
Peat soil	Avenavirus	Plants	4
Peat soil	Durnavirales	Plants	6
Peat soil	Tombusviridae	Plants	9
